# Museomics of *Carabus* giant ground beetles shows an Oligocene origin and *in situ* alpine diversification

**DOI:** 10.1101/2024.03.21.586057

**Authors:** Marie T. Pauli, Jérémy Gauthier, Marjorie Labédan, Mickael Blanc, Julia Bilat, Emmanuel F.A. Toussaint

## Abstract

The development of museomics represents a major paradigm shift in the use of natural history collection specimens for systematics and evolutionary biology. New approaches in this field allow the sequencing of hundreds to thousands of loci from across the genome using historical DNA. HyRAD-X, a recently introduced capture method using bench-top designed probes, has proved very efficient for recovering genomic-scale datasets using natural history collection specimens. Using this technique at both the intra- and interspecific levels, we infer the most robust phylogeny to date for Arcifera, an ecologically and morphologically diverse clade of *Carabus* giant ground beetles. We successfully generated a genomic dataset of up to 1965 HyRAD-X loci for all described species, permitting inference of a robust dated phylogenomic tree for this clade. Our species delimitation and population genomic analyses suggest that the current classification for Arcifera is in line with its evolutionary history. Our results suggest an origin of Arcifera in the late Oligocene followed by speciation events during the warm mid-Miocene unlinked to Pleistocene glaciations. The dynamic paleogeographic history of the Palearctic region likely contributed to the diversification of this lineage with a relatively ancient colonization of the proto-Alps followed by *in situ* speciation where most species of Arcifera are currently found sometimes syntopically likely as a result of post-glaciations secondary contacts.
