## Supplementary Table 1 for "Museomics of *Carabus* giant ground beetles shows an Oligocene origin and *in situ* alpine diversification"

### Sheet: Sheet1
code	Species	Type	Date	Conservation conditions	Locality information	Concentration (ng/µL)	Number of raw reads	Number of mapped reads	Percentage of mapped reads	Number of individual loci (3X)	Number of shared loci
CBX0078	Carabus (Chaetocarabus) intricatus intricatus		2021	Killed in 96% Ethanol at room temperature and Frozen at -20°C	Rue Forest, Pramolo, Piemonte, Italy	2.52	20413822	16722840	74.52	1346	1073
CBX0079	Carabus (Chaetocarabus) arcadicus arcadicus		1964	Museum Pinned	Karpension, Greece	5.92	2006104	1463620	68.73	726	604
CBX0080	Carabus (Platycarabus) cychroides		2021	Fresh / Killed -80°C	Monte Morefreddo, Piemonte, Italy	9.9	20097504	16785832	74.87	1885	1544
CBX0081	Carabus (Platycarabus) cychroides		2021	Fresh / Killed -80°C	Monte Morefreddo, Piemonte, Italy	1.32	44004754	35121893	70.68	2236	1596
CBX0082	Carabus (Platycarabus) cychroides		1913	Museum Pinned	Lago d'Albergian, Piemonte, Italy, 2363m	1.28	1188696	172456	15.05	252	178
CBX0085	Carabus (Platycarabus) depressus depressus		2021	Fresh / Killed -80°C	Colle della Vecchia, Piemonte, Italy	3.96	32389594	26827835	74.56	2184	1660
CBX0086	Carabus (Platycarabus) depressus depressus		1935	Museum Pinned	Dorfer See, Kals, Austria	2.54	559750	361042	67.1	148	104
CBX0088	Carabus (Platycarabus) depressus depressus		1972	Museum Pinned	La Vogealle, Avoudrues, Haute-Savoie, France, 2000m	0.54	12149750	9126346	72.6	747	570
CBX0091	Carabus (Platycarabus) creutzeri		1971	Museum Pinned	Postojna, Slovenia	12.68	704642	178180	24.98	154	116
CBX0092	Carabus (Platycarabus) creutzeri baldensis		1977	Museum Pinned	Col Santo, Pasubio, Venetia, Italy, 1900m	1.11	10510428	8152299	73.3	1249	1046
CBX0093	Carabus (Platycarabus) fabricii fabricii		1984	Museum Pinned	Schrattenfluh, Lucerne, Switzerland, 1750m	1.68	6915606	5427217	73.01	1252	1085
CBX0094	Carabus (Platycarabus) fabricii fabricii		1977	Museum Pinned	Hochkar, Austria	0.08	6967846	5252573	70.44	673	471
CBX0095	Carabus (Platycarabus) fabricii fabricii fassati	Paratype	1947	Museum Pinned	Korytnica - kúpele, Slovakia	1.61	2724936	2040493	71.19	774	623
CBX0098	Carabus (Platycarabus) irregularis bucephalus		1977	Museum Pinned	Konjiška gora, Slovenia, 900m	0.22	5459986	4137399	74.19	740	532
CBX0099	Carabus (Platycarabus) irregularis irregularis		2019	Killed in 96% Ethanol at room temperature and Frozen at -20°C	Petit Ballon, Alsace, France	1.93	27111054	21810773	74.91	2362	1731
CBX0100	Carabus (Heterocarabus) marietti marietti		1969	Museum Pinned	Turquie, Kirklareli, Demirköy	1.38	484306	30183	6.42	107	83
CBX0101	Carabus (Heterocarabus) marietti muchei		1976	Museum Pinned	Turquie, Kastamonu, Ilgazdag	0.66	7053574	5221700	72.78	251	165
CBX0103	Carabus (Hygrocarabus) variolosus variolosus		1976	Museum Pinned	Roumanie, Mt Meses	0.5	1837212	746122	41.69	146	103
CBX0106	Carabus (Platycarabus) creutzeri kircheri		1978	Museum Pinned	Weittal Sp. 2200m, Lienzer Dolomiten, Kärnten, Austria	2.8	11806066	9794955	75.85	1113	885
CBX0108	Carabus (Platycarabus) depressus depressus		1972	Museum Pinned	La Vogealle, Avoudrues, Haute-Savoie, France, 2000m	10.13	7783900	5975867	74.05	1009	825
CBX0110	Carabus (Platycarabus) depressus lucens		1964	Museum Pinned	Col de Tende, Italy	0.2	6531322	4823588	73.2	594	428
CBX0111	Carabus (Platycarabus) depressus depressus		1978	Museum Pinned	Bernina Pass, Grisons, Switzerland	10.88	18343312	13382604	70.1	1680	1279
CBX0112	Carabus (Platycarabus) fabricii fabricii		1972	Museum Pinned	A.I. Lunz Durrenstein Gipfel, Austria	1	8046544	6101003	75.04	671	497
CBX0113	Carabus (Platycarabus) fabricii fabricii		1984	Museum Pinned	Schrattenfluh, Lucerne, Switzerland, 1750m	0.5	3335474	2313931	68.96	649	495
CBX0114	Carabus (Platycarabus) fabricii fabricii		NA	Museum Pinned	Säntis Schafboden, Saint-Gall, Switzerland	0.22	1127446	771971	67.37	195	139
CBX0115	Carabus (Platycarabus) irregularis irregularis		1976	Museum Pinned	Hollenstein an der Ybbs, Austria	0.38	7182704	5072797	69.6	941	714
CBX0119	Carabus (Platycarabus) creutzeri rinaldoi		1961	Museum Pinned	Colfosco, Val Badia, Dolomites, Trentino Alto Adige, Italy	0.28	17813916	13562181	69.74	1335	1051
CBX0120	Carabus (Platycarabus) creutzeri viridimicans		1967	Museum Pinned	Waidischtal, Karawanken, Austria	1.07	19304334	15873366	73.83	1486	1193
CBX0123	Carabus (Chaetocarabus) arcadicus merlini		NA	Museum Pinned	Taygetos Mts., Greece	0.31	423120	35392	8.39	102	74
CBX0165	Carabus (Platycarabus) irregularis montandoni		NA	Museum Pinned	Karpathes, Montandon	1.08	7816508	5615041	70.38	883	692
CBX0166	Carabus (Platycarabus) irregularis montandoni		1981	Museum Pinned	Nizke Tatry slov. Hiedelske 1103m	0.5	5554464	4019059	71.22	1083	880
CBX0167	Carabus (Platycarabus) irregularis bucephalus		1918	Museum Pinned	Ob-Oest	3.81	449646	33413	7.56	123	96
CBX0168	Carabus (Platycarabus) irregularis bucephalus		1983	Museum Pinned	Kamnista Bistrica 1000m Slovenia	0.72	1794790	1287462	68.56	581	433
CBX0169	Carabus (Platycarabus) cychroides		1922	Museum Pinned	L. Albergian 2350m, Piemonte, Italy	0.35	2154218	126904	6.07	193	125
CBX0170	Carabus (Platycarabus) cychroides		1994	Museum Pinned	M. Albergian, Piemonte, Italy	1.25	10323080	8005092	72.26	1265	1040
CBX0171	Carabus (Platycarabus) fabricii fabricii		1962	Museum Pinned	Slov. Niz Tatry (Prasiva)	0.47	5552760	4229923	71.69	532	388
CBX0172	Carabus (Platycarabus) fabricii malachiticus		1999	Museum Pinned	Romania or. MtivRodnei, Mt Omul 1750-2000m	7.1	3235638	2655733	74.99	613	479
CBX0176	Carabus (Chaetocarabus) arcadicus merlini		1928	Museum Pinned	-	6.42	549196	227552	41.57	252	182
CBX0177	Carabus (Chaetocarabus) arcadicus merlini		NA	Museum Pinned	Taygetos, Morea Mer	1.35	1503240	76760	5.19	164	113
CBX0178	Carabus (Chaetocarabus) intricatus lefebvrei		1964	Museum Pinned	Rosco di Firuzza, Sicile	6.51	4491480	3578696	75.88	615	504
CBX0182	Carabus (Hygrocarabus) variolosus variolosus		1976	Museum Pinned	Roumanie, Regnin	1.59	8220690	5379735	64.15	937	748
CBX0183	Carabus (Platycarabus) depressus lucens		NA	Museum Pinned	Val Varaita, Piemonte 2500m	1.17	1828370	1156747	62.74	275	198
CBX0186	Carabus (Platycarabus) creutzeri		1951	Museum Pinned	Tessin, Mt. Generoso	0.95	198198	56687	28.67	87	68
CBX0189	Carabus (Hygrocarabus) variolosus variolosus		NA	Museum Pinned	Transylvannia, Rodnae Gebirge, Grunack (Romania)	2.05	1139154	679429	58.02	200	147
CBX0190	Carabus (Hygrocarabus) nodulosus nodulosus		NA	Museum Pinned	Wienerwald, Austria	1.27	3729396	2168832	58.59	399	263
CBX0192	Carabus (Hygrocarabus) nodulosus nodulosus		1962	Museum Pinned	It. Trieste, Cologna	1.25	1878516	1196604	60.63	483	340
CBX0193	Carabus (Hygrocarabus) nodulosus nodulosus		2019	Ethanol Preserved	Slovakia	17.31	22265634	17161176	71.28	1626	1309
CBX0194	Carabus (Platycarabus) irregularis irregularis		2019	Ethanol Preserved	Görbehalomtelep, Sopron, Hungary	11.29	25096538	20917425	76.98	2095	1562
CBX0195	Carabus (Chaetocarabus) intricatus intricatus		2020	Ethanol Preserved	La Roche-Mabille, Forêt d'Ecouves, Orne, France	20	19628994	16361715	76.25	1546	1240
CBX0197	Carabus (Heterocarabus) marietti muchei		NA	Museum Pinned	Turquie, Kastamonu	0.67	1827878	1560183	73.89	158	106
CBX0203	Carabus (Platycarabus) cychroides		1955	Museum Pinned	Colle de Finestre	0.22	2303258	2002269	77.4	341	233
CBX0205	Carabus (Platycarabus) depressus depressus		1965	Museum Pinned	Susten, Suisse	2.05	3851518	2719089	69.51	614	458
CBX0206	Carabus (Platycarabus) depressus depressus		1964	Museum Pinned	Col du Grand St Bernard, VS, Suisse	1.36	9357142	7064672	72.05	1197	970
CBX0207	Carabus (Platycarabus) depressus lucens		1964	Museum Pinned	Mt Marguareis, Italy	1.69	1402936	753724	53.25	250	180
CBX0208	Carabus (Platycarabus) irregularis irregularis		1970	Museum Pinned	Prevondavaux, FR, Suisse	8.18	13236174	11089197	78.6	1494	1202
CBX0211	Carabus (Chaetocarabus) arcadicus arcadicus		1969	Museum Pinned	Mt Olympe, Greece	0.21	6485308	4926258	73.41	443	321
Recovered from Toussaint et al. 2021
CBX0019	Carabus (Hygrocarabus) variolosus nodulosus		2019	Killed at -80°C	FRANCE: Forêt mixte, Leaz, Ain	0.79	27269062	17711220	64.9499	2468	1740
CBX0020	Carabus (Platycarabus) irregularis		2019	Killed at -80°C	FRANCE: Col de la Faucille, Mijoux, Ain	5.62	34089354	25476904	74.7357	3237	1952
CBX0022	Calosoma (Calosoma) sycophanta		2019	Killed at -80°C	FRANCE: Chênaie, Punta d'Arasu, Zonza, Corse du Sud	26.17	9707222	6408423	66.0171	1453	1248
CBX0027	Carabus (Chrysocarabus) auronitens		2018	Fresh / Ethanol 96%	FRANCE: Mont Jovet, Savoie	9.36	31919680	25364261	79.4628	2504	1739
CBX0042	Carabus (Procrustes) coriaceus		2018	Fresh / Ethanol 96% / Room Temp	FRANCE: Forêt d'Ecouves, Chahains, Orne	11.64	30681436	22714308	74.0327	1763	1410
CBX0043	Carabus (Carabus) granulatus		2019	Fresh / Ethanol 96%	FRANCE: Bernex, 800m Alt., Haute-Savoie	20.86	15524326	12233720	78.8035	1629	1366
CBX0072	Carabus (Archicarabus) nemoralis		2019	Fresh / Killed -20°C / Ethanol 96%	Forêt de Saoû, 400m Alt., Drôme, France	41.92	49699012	43276174	87.0765	1929	1588
CBX0073	Carabus (Orinocarabus) concolor		2019	Fresh / Killed -20°C / Ethanol 96%	Col du Grand Saint Bernard, 2500m Alt., Aosta, Italy	3.88	16158046	11745261	72.6899	2319	1714
Excluded samples
CBX0076	Carabus (Heterocarabus) marietti marietti		1973	Museum Pinned	Anatolia (Bola?Bolu?) Abant 1350m	0	NA	NA	NA	NA	NA
CBX0077	Carabus (Heterocarabus) marietti ornatus		1973	Museum Pinned	Anatolia bor. Cangal dag südl Avancik 1000m PARATYPE	0	NA	NA	NA	NA	NA
CBX0083	Carabus (Platycarabus) cychroides		1960	Museum Pinned	Colle delle Finestre, Piemonte, Italy	0	NA	NA	NA	NA	NA
CBX0084	Carabus (Platycarabus) cychroides		1962	Museum Pinned	Colle delle Finestre, Piemonte, Italy, 2200m	0	NA	NA	NA	NA	NA
CBX0087	Carabus (Platycarabus) depressus		1984	Museum Pinned	S/ Cavajone, Grisons, Switzerland, 2200m	0	NA	NA	NA	NA	NA
CBX0089	Carabus (Platycarabus) depressus		1974	Museum Pinned	Chianale Varaita, Piemonte, Italy	0	NA	NA	NA	NA	NA
CBX0090	Carabus (Platycarabus) creutzeri		1975	Museum Pinned	Monte Generoso, Tessin, Switzerland	0	NA	NA	NA	NA	NA
CBX0096	Carabus (Platycarabus) fabricii		1968	Museum Pinned	Pasubio, Venetia, Italy	0	NA	NA	NA	NA	NA
CBX0097	Carabus (Platycarabus) irregularis		1967	Museum Pinned	Belanske Tatry (Bielsky Potok), Slovakia	0	NA	NA	NA	NA	NA
CBX0102	Carabus (Heterocarabus) marietti marietti		1973	Museum Pinned	Anatolia (Bola?Bolu?) Abant 1350m	0	NA	NA	NA	NA	NA
CBX0104	Carabus (Hygrocarabus) variolosus variolosus		1955	Museum Pinned	Vinorlat, Slovakia	0	NA	NA	NA	NA	NA
CBX0105	Carabus (Hygrocarabus) variolosus nodulosus		1972	Museum Pinned	Grassau, Germany	0	NA	NA	NA	NA	NA
CBX0107	Carabus (Platycarabus) creutzeri		1975	Museum Pinned	Monte Generoso, Tessin, Switzerland	0	NA	NA	NA	NA	NA
CBX0109	Carabus (Platycarabus) depressus lucens		1974	Museum Pinned	Chianale Varaita, Piemonte, Italy	0	NA	NA	NA	NA	NA
CBX0116	Carabus (Platycarabus) irregularis		1967	Museum Pinned	Belanske Tatry (Bielsky Potok), Slovakia	0	NA	NA	NA	NA	NA
CBX0117	Carabus (Platycarabus) irregularis montandoni		NA	Museum Pinned	Broșteni, Transnistria , Molodova	0	NA	NA	NA	NA	NA
CBX0118	Carabus (Platycarabus) irregularis ramanus		1980	Museum Pinned	Bosna Lelja Pl., Ravna Gora	0	NA	NA	NA	NA	NA
CBX0121	Carabus (Chaetocarabus) intricatus krueperi		1972	Museum Pinned	Ossa Geb Anatoli, Greece	0	NA	NA	NA	NA	NA
CBX0122	Carabus (Chaetocarabus) intricatus lefebrei		1972	Museum Pinned	Lazio, Italy	0	NA	NA	NA	NA	NA
CBX0173	Carabus (Platycarabus) creutzeri		1978	Museum Pinned	Croatia, Fdriedrichsteines Wald. b Kocevje	0	NA	NA	NA	NA	NA
CBX0174	Carabus (Platycarabus) creutzeri subalpinus		1977	Museum Pinned	YU Slovenia, 1000m, Kamn. Bistrica	0	NA	NA	NA	NA	NA
CBX0175	Carabus (Heterocarabus) marietti muchei ornatus	Paratype	1973	Museum Pinned	Anatolia bor. Cangal dag südl Avancik 1000m PARATYPE	0	NA	NA	NA	NA	NA
CBX0179	Carabus (Chaetocarabus) intricatus lefebvrei		1964	Museum Pinned	Lazio, Roma	0	NA	NA	NA	NA	NA
CBX0180	Carabus (Chaetocarabus) intricatus krueperei		1972	Museum Pinned	Graecia, Ossa Geb b Anatoli	0	NA	NA	NA	NA	NA
CBX0181	Carabus (Hygrocarabus) variolosus variolosus		1973	Museum Pinned	Burgenland, Leitha, Gebirge	0	NA	NA	NA	NA	NA
CBX0184	Carabus (Platycarabus) depressus lucens		1963	Museum Pinned	Marguareis, Italia, Piemonte, 1800m	0	NA	NA	NA	NA	NA
CBX0185	Carabus (Platycarabus) depressus lucens		1970	Museum Pinned	Chianale, Italie 2500m	0	NA	NA	NA	NA	NA
CBX0187	Carabus (Chrysocarabus) olympiae		1970	Museum Pinned	Sessera, Italy	0	NA	NA	NA	NA	NA
CBX0188	Carabus (Ctenocarabus) galicianus		1970	Museum Pinned	Portugal, Beira Alta S./ Souveia	0	NA	NA	NA	NA	NA
CBX0191	Carabus (Hygrocarabus) variolosus variolosus		NA	Museum Pinned	Neutraer Comitat, H. Raffesberg, Hungary	0	NA	NA	NA	NA	NA
CBX0196	Carabus (Heterocarabus) marietti pseudomarietti		NA	Museum Pinned	Anatolia bor. Umg Yedigoller (Bolu)	0	NA	NA	NA	NA	NA
CBX0198	Carabus (Heterocarabus) marietti ornatus	Paratype	NA	Museum Pinned	Anatolia bor. Cangal dag südl Avancik 1000m PARATYPE (= CBX0077)	0	NA	NA	NA	NA	NA
CBX0199	Carabus (Platycarabus) creutzeri		NA	Museum Pinned	Croatia	0	NA	NA	NA	NA	NA
CBX0200	Carabus (Platycarabus) creutzeri		NA	Museum Pinned	Mt Grappa, Italy	0	NA	NA	NA	NA	NA
CBX0201	Carabus (Platycarabus) creutzeri		NA	Museum Pinned	Corno d'Aquilio, Fosse, Italy	0	NA	NA	NA	NA	NA
CBX0202	Carabus (Platycarabus) cychroides		NA	Museum Pinned	Colle de Finestre	0	NA	NA	NA	NA	NA
CBX0204	Carabus (Platycarabus) depressus		1962	Museum Pinned	Laquintal, VS, Suisse	0	NA	NA	NA	NA	NA
CBX0209	Carabus (Platycarabus) irregularis		1933	Museum Pinned	Schauinsland, Germany	0	NA	NA	NA	NA	NA
CBX0210	Carabus (Platycarabus) irregularis		1988	Museum Pinned	Chasseral, Berne, 1600m, Suisse	0	NA	NA	NA	NA	NA
CBX0212	Carabus (Chaetocarabus) intricatus		1987	Museum Pinned	Mavrovo, 1200-1300m, Macedonia	0	NA	NA	NA	NA	NA
